# Morphological and phylogenetic resolution of *Conoideocrella luteorostrata* (Hypocreales: Clavicipitaceae), a potential biocontrol fungus for *Fiorinia externa* in United States Christmas tree production areas

**DOI:** 10.1101/2022.10.18.512709

**Authors:** Brian Lovett, Hana Barrett, Angie M. Macias, Jason E. Stajich, Lindsay R. Kasson, Matt T. Kasson

## Abstract

The entomopathogenic fungus *Conoideocrella luteorostrata* (Hypocreales: Clavicipitaceae) has recently been implicated in natural epizootics among exotic elongate hemlock scale (EHS) insects in Fraser fir Christmas tree farms in the eastern U.S. Since 1913, asexual populations of *C. luteorostrata* have been reported from various plant-feeding Hemiptera in the southeastern U.S., but a thorough morphological and phylogenetic examination of the species, particularly detailed characterization of populations involved in recent epizootics in EHS, are lacking. The recovery of multiple strains of *C. luteorostrata* from mycosed EHS cadavers collected in Ashe County North Carolina provided an opportunity to conduct pathogenicity assays and morphological and phylogenetic studies to investigate genus- and species-level boundaries among members of the Clavicipitaceae. Pathogenicity assays confirmed *C. luteorostrata* causes mortality of EHS first instar crawlers, an essential first step in developing *C. luteorostrata* as a biocontrol. The results of the morphological study failed to recover a sexual stage from EHS cadavers or pure cultures, but revealed conidia aligned with previous measurements of the paecilomyces-like asexual state of *C. luteorostrata* (6.9 µm x 2.6 µm average), with colony and conidiophore morphology consistent with previously reported observations. Additionally, a hirsutella-like synanamorph of *C. luteorostrata* was observed for the first time under specific lab conditions. In both a four-locus, 54-taxa Clavicipitaceae-wide phylogenetic analysis including the D1–D2 domains of the nuclear 28S rRNA gene (28S), elongation factor 1 alpha (EF1-α), DNA-directed RNA polymerase II subunit 1 (RPB1) and DNA-directed RNA polymerase II subunit 2 (RPB2) and a two-locus, 38-taxa (28S & EF1-α) phylogenetic analysis, *C. luteorostrata*, *C. tenuis* and *C. krungchingensis* were resolved as strongly supported monophyletic lineages across all loci and both methods (maximum likelihood & Bayesian inference) of phylogenetic inference with the exception of 28S for *C. tenuis*. Despite the strong support for individual *Conoideocrella* species, none of the analyses supported the monophyly of the genus, with the inclusion of *Dussiella*. Due to the paucity of publicly available RPB1 and RPB2 sequence data for *Conoideocrella*, EF1-α provided superior delimitation of intraspecies groupings for *C. luteorostrata* and *C. tenuis* and should be used in future studies. Further development of *C. luteorostrata* as a biocontrol agent against EHS both in Christmas tree farms and surrounding hemlock forests will require additional surveys across diverse Hemiptera and expanded pathogenicity testing to better understand host range and efficacy of this fungus.
