## Supplementary Tables 1-7 for "Morphological and phylogenetic resolution of *Conoideocrella luteorostrata* (Hypocreales: Clavicipitaceae), a potential biocontrol fungus for *Fiorinia externa* in United States Christmas tree production areas"

### Sheet: SUPPLEMENTARY TABLE 1
SUPPLEMENTARY TABLE 1: Downloaded Mycoportal records for Conoideocrella and Dussiella.
ID	institutionCode	collectionCode	basisOfRecord	catalogNumber	otherCatalogNumbers	genus	specificEpithet	identifiedBy	typeStatus	recordedBy	recordNumber	eventDate	habitat	substrate	associatedTaxa	preparations	country	stateProvince	county	municipality	locality	decimalLatitude	decimalLongitude	geodeticDatum	coordinateUncertaintyInMeters	references
9789164	TNS	F	PRESERVED_SPECIMEN	18531		Conoideocrella	luteorostrata					2008-08-02						Yamagata				38.2485	140.335			https://www.mycoportal.org/portal/collections/individual/index.php?occid=9789164
4387405	PUL		PreservedSpecimen	PUL00031623	F18529	Conoideocrella	tenuis			Aime, M Catherine	MCA 3414	2007-08-23					Belize		Toledo		Doyle's Delight; trail to waterfall	16.3421	-88.7343			https://www.mycoportal.org/portal/collections/individual/index.php?occid=4387405
4080323	PDD	PDD	PreservedSpecimen	PDD 10941		Torrubiella	luteorostrata	Joan M. Dingley		Joan Marjorie Dingley		1951-06-21			1: Lepidosaphes lactea		New Zealand					-38.0252	176.425	WGS84		https://www.mycoportal.org/portal/collections/individual/index.php?occid=4080323
4098190	PDD	PDD	PreservedSpecimen	PDD 26031		Torrubiella	luteorostrata	Joan M. Dingley		Joan Marjorie Dingley		1967-09-16					New Zealand					-35.7259	173.644	WGS84		https://www.mycoportal.org/portal/collections/individual/index.php?occid=4098190
4109391	PDD	PDD	PreservedSpecimen	PDD 37051		Torrubiella	luteorostrata	Gary J. Samuels		Eric H. C. McKenzie		1977-03-09					Fiji									https://www.mycoportal.org/portal/collections/individual/index.php?occid=4109391
1317882	BPI		PreservedSpecimen	BPI 414365	Cuba Agro.	Verticillium	cinnamomeum	Bruner S. C.		Bruner S. C.; Acuna J.		1922-02-08			host: Aleyrodes sp.		Cuba				Santiago de Las Vegas	22.97	-82.3869		3036	https://www.mycoportal.org/portal/collections/individual/index.php?occid=1317882
1317883	BPI		PreservedSpecimen	BPI 414366		Verticillium	cinnamomeum	Speare A. T.		Tucker E. S.	PDS 883	1915-11-24			host: Aleyrodes citri		United States	Louisiana			Thibodaux	29.7958	-90.8229		5700	https://www.mycoportal.org/portal/collections/individual/index.php?occid=1317883
1317884	BPI		PreservedSpecimen	BPI 414367		Verticillium	cinnamomeum			Miles L. E.	700	1920-08-11			host: Aleyrodes citri		United States	Mississippi			Ocean Springs	30.4113	-88.8278		7844	https://www.mycoportal.org/portal/collections/individual/index.php?occid=1317884
1317885	BPI		PreservedSpecimen	BPI 414368		Verticillium	cinnamomeum	Charles Vera K.		Neal D. C.		1923-11-30		white fly	host: Gardenia jasminoides		United States	Mississippi			Mississippi State Agricultural & Mechanical College					https://www.mycoportal.org/portal/collections/individual/index.php?occid=1317885
1317886	BPI		PreservedSpecimen	BPI 414369		Verticillium	cinnamomeum	Jenkins Anna E.		Dozier H. L.		1923-10-08		white fly	host: Gardenia jasminoides		United States	Alabama			Mobile	30.6944	-88.0431		19954	https://www.mycoportal.org/portal/collections/individual/index.php?occid=1317886
1317887	BPI		PreservedSpecimen	BPI 414370		Verticillium	cinnamomeum	Charles Vera K.		Dozier H. L.		1923-10-00		white fly	host: Gardenia jasminoides		United States	Alabama			Mobile Citrus exchange					https://www.mycoportal.org/portal/collections/individual/index.php?occid=1317887
1317888	BPI		PreservedSpecimen	BPI 414371	Cuba Agro.	Verticillium	cinnamomeum	Bruner S. C.		Bruner S. C.; Acuna J.		1922-02-08			host: Aspidiotus destructor		Cuba				Santiago de Las Vegas	22.97	-82.3869		3036	https://www.mycoportal.org/portal/collections/individual/index.php?occid=1317888
1317889	BPI		PreservedSpecimen	BPI 414372		Verticillium	cinnamomeum	Stevenson J. A.		Daley C. F.		1946-02-23			host: Camellia sp.		Mexico				Intercepted Fort Worth Texas #312	22.0253	-102.873		1941204	https://www.mycoportal.org/portal/collections/individual/index.php?occid=1317889
1317890	BPI		PreservedSpecimen	BPI 414373		Verticillium	cinnamomeum	Charles Vera K.		Shear C. L.	847	1937-02-08			host: Citrus sp.		United States	Florida			Highlands Hammock	27.4655	-81.5467	WGS84	12210	https://www.mycoportal.org/portal/collections/individual/index.php?occid=1317890
1317891	BPI		PreservedSpecimen	BPI 414374		Verticillium	cinnamomeum	Jenkins Anna E.		Drango Rudolph		1917-12-28			host: Citrus sp.		Cuba				Havana	23.1319	-82.3642		301	https://www.mycoportal.org/portal/collections/individual/index.php?occid=1317891
1317892	BPI		PreservedSpecimen	BPI 414375		Verticillium	cinnamomeum	Patterson Flora W.; Jenkins Anna E.		Godard A. J.		1913-12-22			host: Citrus sp.		United States	Louisiana			Abbeville	29.9747	-92.1343		5081	https://www.mycoportal.org/portal/collections/individual/index.php?occid=1317892
1317893	BPI		PreservedSpecimen	BPI 414376		Verticillium	cinnamomeum	Patterson Flora W.; Jenkins Anna E.		Tucker E. S.		1913-12-08			host: Citrus sp.		United States	Louisiana			Baton Rouge	30.4507	-91.1546		14518	https://www.mycoportal.org/portal/collections/individual/index.php?occid=1317893
1317894	BPI		PreservedSpecimen	BPI 414377		Verticillium	cinnamomeum	Jenkins Anna E.		Tucker E. S.		1913-10-27		white fly	host: Citrus aurantium		United States	Louisiana			Parcperdue, Iberia, & New Iberia					https://www.mycoportal.org/portal/collections/individual/index.php?occid=1317894
1317895	BPI		PreservedSpecimen	BPI 414378		Verticillium	cinnamomeum	Edgerton C. W.		Edgerton C. W.		1914-00-00			host: Citrus aurantium		United States	Louisiana								https://www.mycoportal.org/portal/collections/individual/index.php?occid=1317895
1317896	BPI		PreservedSpecimen	BPI 414379		Verticillium	cinnamomeum		TYPE	Branquinho de Oliveira		1931-10-00		branches	host: Eriobotrya japonica		Portugal				Lisbon Garden of Institute of Agronomy					https://www.mycoportal.org/portal/collections/individual/index.php?occid=1317896
1317897	BPI		PreservedSpecimen	BPI 414380		Verticillium	cinnamomeum	Charles Vera K.		Charles Vera K.		1942-03-02			host: Gardenia sp.		United States	Florida			Winter Park	28.6	-81.3392		4474	https://www.mycoportal.org/portal/collections/individual/index.php?occid=1317897
1317898	BPI		PreservedSpecimen	BPI 414381		Verticillium	cinnamomeum	Charles Vera K.		Charles Vera K.	14	1942-03-02			host: Gardenia sp.		United States	Florida			Winter Park Mead Botanical Garden	28.5842	-81.3583	WGS84	772	https://www.mycoportal.org/portal/collections/individual/index.php?occid=1317898
1317899	BPI		PreservedSpecimen	BPI 414382	Guatemala Field	Verticillium	cinnamomeum	Lentz P. L.		Standley Paul C.	91346	1941-04-01			host: Marcgravia sp.		Guatemala				Alta Verapaz Department, Mountains along Road between Tactic & the Divide on Road to Tamahu alt. 1500-1600 meters					https://www.mycoportal.org/portal/collections/individual/index.php?occid=1317899
2622898	FLAS		PreservedSpecimen	FLAS-F-21401		Verticillium	cinnamomeum	E. West		G.H. Poker		1932-02-25		On pyriform scale on mastic plum			United States	Florida	Brevard		Lotus					https://www.mycoportal.org/portal/collections/individual/index.php?occid=2622898
2622899	FLAS		PreservedSpecimen	FLAS-F-21403		Verticillium	cinnamomeum	E. West		Alexander		1933-02-14		On Cardin's Whitefly on Guava			United States	Florida	St Lucie		Fort Pierce					https://www.mycoportal.org/portal/collections/individual/index.php?occid=2622899
2623775	FLAS		PreservedSpecimen	FLAS-F-42087		Verticillium	cinnamomeum	E. West		O.W. Calkins		1948-09-29		On guava leaves			United States	Florida	Dade		Miami					https://www.mycoportal.org/portal/collections/individual/index.php?occid=2623775
3057355	FLAS		PreservedSpecimen	FLAS-F-21405		Verticillium	cinnamomeum	E. West		E. West	10222	1935-04-12		On hosts	host: Pseudoparlatoria parlatoriodes, Euonymous americana		United States	Florida	Alachua	Gainesville	Millhopper					https://www.mycoportal.org/portal/collections/individual/index.php?occid=3057355
3057451	FLAS		PreservedSpecimen	FLAS-F-12662		Verticillium	cinnamomeum	Erdman West		G. F. Weber	9819	1934-08-07		On white fly on Gardenia			United States	Florida	Alachua	La Crosse	La Crosse					https://www.mycoportal.org/portal/collections/individual/index.php?occid=3057451
3057935	FLAS		PreservedSpecimen	FLAS-F-42218		Verticillium	cinnamomeum	E. West		P. Bragdon		1948-11-29		On leaves of saw palmetto			United States	Florida	Sumter	Center Hill	Center Hill					https://www.mycoportal.org/portal/collections/individual/index.php?occid=3057935
3057989	FLAS		PreservedSpecimen	FLAS-F-32759		Verticillium	cinnamomeum	E. West		Rhoads, Arnold, West		1944-01-21		On leaves of Persea borbonia	host: Persea borbonia		United States	Florida	Alachua	Gainesville	Sugarfoot Hammock					https://www.mycoportal.org/portal/collections/individual/index.php?occid=3057989
3058102	FLAS		PreservedSpecimen	FLAS-F-23726		Verticillium	cinnamomeum	Weber & West		Weber, West		1936-10-07		On white fly			United States	Florida	Alachua	Gainesville	Sugarfoot Hammock					https://www.mycoportal.org/portal/collections/individual/index.php?occid=3058102
3219685	FLAS		PreservedSpecimen	FLAS-F-22209		Verticillium	cinnamomeum	Erdman West		R. A. Knight		1939-10-09		on Dialeurodes citri on Gardenia florida			United States	Florida	Jefferson	Monticello	Monticello					https://www.mycoportal.org/portal/collections/individual/index.php?occid=3219685
3219687	FLAS		PreservedSpecimen	FLAS-F-49561		Verticillium	cinnamomeum	Erdman West		Mort. Cohen		1959-02-18		citrus leaves			United States	Florida	St. lucie	Fort Pierce	Fort Pierce					https://www.mycoportal.org/portal/collections/individual/index.php?occid=3219687
3219709	FLAS		PreservedSpecimen	FLAS-F-12663		Verticillium	cinnamomeum	Erdman West		O.D. Link	8069	1932-11-30		on palmetto scale			United States	Florida	Martin	Salerno	Salerno					https://www.mycoportal.org/portal/collections/individual/index.php?occid=3219709
7921308	NY	NY	PreservedSpecimen	3613267		Verticillium	cinnamomeum									packeted										https://www.mycoportal.org/portal/collections/individual/index.php?occid=7921308
7921309	NY	NY	PreservedSpecimen	3613268		Verticillium	cinnamomeum									packeted										https://www.mycoportal.org/portal/collections/individual/index.php?occid=7921309
7921310	NY	NY	PreservedSpecimen	3613269		Verticillium	cinnamomeum									packeted										https://www.mycoportal.org/portal/collections/individual/index.php?occid=7921310
7921311	NY	NY	PreservedSpecimen	3613270		Verticillium	cinnamomeum									packeted										https://www.mycoportal.org/portal/collections/individual/index.php?occid=7921311
1701367	BPI		PreservedSpecimen	BPI 745032		Dussiella				Samuels G. J.; Hein B.; Huhndorf S. M.; Iturriaga I.; Rodriguez G.; Hererra M.	7090	1990-11-10		bamboo, dead culm	host: NULL		Venezuela				Ejido, Merida Parque Nacional Sierra Nevada, above Tabay, Qua. Coromoto, La Mucuy, one hour steady walk toward Laguna Coromoto	8.6	-71.0167			https://www.mycoportal.org/portal/collections/individual/index.php?occid=1701367
9773448	TNS	F	PRESERVED_SPECIMEN	195520		Dussiella						1900-09-01			Sasa chartacea var. nana			Tochigi				36.7643	139.458			https://www.mycoportal.org/portal/collections/individual/index.php?occid=9773448
9773504	TNS	F	PRESERVED_SPECIMEN	195521		Dussiella						1908-08-27			Sasa chartacea var. nana			Tochigi				36.7643	139.458			https://www.mycoportal.org/portal/collections/individual/index.php?occid=9773504
9773691	TNS	F	PRESERVED_SPECIMEN	195522		Dussiella									Sasa chartacea var. nana			Tochigi				36.7643	139.458			https://www.mycoportal.org/portal/collections/individual/index.php?occid=9773691
1565968	BPI		PreservedSpecimen	BPI 635911		Echinodothis		Diehl W. W.		Rick J.		1924-00-00		Monocotyledon	host: NULL		Brazil				Blumenau, Catharina Station					https://www.mycoportal.org/portal/collections/individual/index.php?occid=1565968
10117200	UPS	BOT	preservedspecimen	F-003347		Echinodothis				M.A. Curtis			Ad Arundinariam				United States	South Carolina								https://www.mycoportal.org/portal/collections/individual/index.php?occid=10117200
10117783	UPS	BOT	preservedspecimen	F-004633		Echinodothis							Ad arundinariam				United States	North Carolina								https://www.mycoportal.org/portal/collections/individual/index.php?occid=10117783

### Sheet: SUPPLEMENTARY TABLE 2
SUPPLEMENTARY TABLE 2: Community science records of Echinodothis tuberiformis (Dussiella tuberiformus) from iNaturalist website.
Species	Database	URL	Year	State	Contributor
Echinodothis tuberiformis	iNaturalist	https://www.inaturalist.org/observations/157216920	2023	MS	Logan Wiedenfeld
Echinodothis tuberiformis	iNaturalist	https://www.inaturalist.org/observations/154514290	2023	MS	gulfsouthmycology
Echinodothis tuberiformis	iNaturalist	https://www.inaturalist.org/observations/154173353	2023	MS	Brian Williams
Echinodothis tuberiformis	iNaturalist	https://www.inaturalist.org/observations/146535417	2023	AR	kmccabe73
Echinodothis tuberiformis	iNaturalist	https://www.inaturalist.org/observations/146354331	2023	MS	Logan Wiedenfeld
Echinodothis tuberiformis	iNaturalist	https://www.inaturalist.org/observations/146339485	2023	MS	Logan Wiedenfeld
Echinodothis tuberiformis	iNaturalist	https://www.inaturalist.org/observations/146182676	2023	MS	gulfsouthmycology
Echinodothis tuberiformis	iNaturalist	https://www.inaturalist.org/observations/146182618	2023	MS	gulfsouthmycology
Echinodothis tuberiformis	iNaturalist	https://www.inaturalist.org/observations/146168687	2023	AR	kmccabe73

### Sheet: SUPPLEMENTARY TABLE 3
SUPPLEMENTARY TABLE 3: GPS Coordinates and location data for EHS and CL surveyed locations
Site	Location	Lat.	Long.	EHS status	CL status	Cryptomeria scale status
BAF	Ashe County, North Carolina	36.4156	-81.2893	Present	Present	Absent
VF	Ashe County, North Carolina	36.4073	-81.4354	Present	Present	Present
UM	Ashe County, North Carolina	36.3939	-81.3084	Present	Present	Absent
MR	Grayson County, Virginia	36.6429	-81.516	Present	Absent	Absent
MRO	Grayson County, Virginia	36.6426	-81.4891	Absent	Absent	Present

### Sheet: SUPPLEMENTARY TABLE 4
SUPPLEMENTARY TABLE 4: Counts and identifications for arthropods from Fraser fir needle surveys
Site	Sample	Morphotype	Higher ID	Lower ID	Number
BAF	2	4	Araneae	Araneidae	1
VF	3	4	Araneae	Araneidae	1
VF	3	5	Coleoptera	Cybocephalus nipponicus	15
VF	1	5	Coleoptera	Cybocephalus nipponicus	11
VF	4	5	Coleoptera	Cybocephalus nipponicus	3
BAF	2	5	Coleoptera	Cybocephalus nipponicus	2
VF	2	5	Coleoptera	Cybocephalus nipponicus	1
BAF	2	12	Coleoptera	Cybocephalus nipponicus	1
BAF	1	15	Hymenoptera	Encarsia citrina	1
UM	1	15	Hymenoptera	Encarsia citrina	1
UM	1	1	Collembola	Entomobrya nivalis	3
VF	3	1	Collembola	Entomobrya nivalis	1
BAF	2	11	Collembola	Entomobrya nivalis	1
BAF	1	14	Collembola	Entomobrya nivalis	1
VF	1	9	Collembola	Entomobryomorpha	1
UM	1	22	Collembola	Entomobryomorpha	1
UM	1	20	Araneae	Hentzia sp.	1
VF	3	2	Araneae	Mecaphesa	1
MRO	3	24	Araneae	Micryphantidae	3
MR	1	24	Araneae	Micryphantidae	1
VF	1	8	Araneae	Salticidae	1
UM	1	23	Collembola	Symphypleona	1
MRO	2	17	Araneae	Thomisidae	1
UM	1	21	Psocodea	NA	3
VF	3	3	Hymenoptera	NA	1
VF	2	6	Coleoptera	NA	1
VF	1	7	Acari	NA	1
BAF	1	10	Psocodea	NA	1
BAF	2	10	Psocodea	NA	1
UM	1	10	Psocodea	NA	1
BAF	1	13	Psocodea	NA	1
UM	1	13	Psocodea	NA	1
MRO	2	16	Araneae	NA	1
MRO	1	18	Thysanoptera	NA	1
UM	1	19	Araneae	NA	1
UM	2	19	Araneae	NA	1
MRO	2	25	Araneae	NA	1

### Sheet: SUPPLEMENTARY TABLE 5
SUPPLEMENTARY TABLE 5: Raw spore measurements for four CL strains isolated from mycosed EHS on Fraser fir Christmas trees at two locations in Ashe Co., North Carolina in 2020.
CL strain	Slide mountant	Spore no.	Length (microns)	Width (microns)
UM11	Lactic acid	1	6.59	2.92
UM11	Lactic acid	2	6.8	2.68
UM11	Lactic acid	3	7.12	2.42
UM11	Lactic acid	4	6.53	2.21
UM11	Lactic acid	5	5.71	2.6
UM11	Lactic acid	6	6.53	2.71
UM11	Lactic acid	7	5.88	2.48
UM11	Lactic acid	8	6.89	2.62
UM11	Lactic acid	9	6.66	2.77
UM11	Lactic acid	10	7.18	2.77
UM11	Lactic acid	11	6.01	2.39
UM11	Lactic acid	12	6.52	2.48
UM11	Lactic acid	13	6.29	2.56
UM11	Lactic acid	14	6.83	2.98
UM11	Lactic acid	15	6.18	2.43
UM11	Lactic acid	16	6.27	2.61
UM11	Lactic acid	17	6.16	2.64
UM11	Lactic acid	18	7.37	3.12
UM11	Lactic acid	19	6.4	2.59
UM11	Lactic acid	20	6.39	2.82
UM11	Lactic acid	21	6.95	2.52
UM11	Lactic acid	22	7.09	3.09
UM11	Lactic acid	23	8.03	3.08
UM11	Lactic acid	24	5.93	2.47
UM11	Lactic acid	25	6.12	2.61
UM14	Lactic acid	1	7.32	2.87
UM14	Lactic acid	2	7.86	2.64
UM14	Lactic acid	3	7.99	2.79
UM14	Lactic acid	4	7	2.41
UM14	Lactic acid	5	6.71	2.67
UM14	Lactic acid	6	7.64	2.36
UM14	Lactic acid	7	7.79	2.51
UM14	Lactic acid	8	7.5	2.36
UM14	Lactic acid	9	7.39	2.77
UM14	Lactic acid	10	6.77	2.39
UM14	Lactic acid	11	7.23	2.78
UM14	Lactic acid	12	7.57	2.44
UM14	Lactic acid	13	6.62	2.54
UM14	Lactic acid	14	7.78	2.65
UM14	Lactic acid	15	6.55	2.53
UM14	Lactic acid	16	8.01	2.49
UM14	Lactic acid	17	7.8	2.51
UM14	Lactic acid	18	7.06	2.64
UM14	Lactic acid	19	7.51	2.3
UM14	Lactic acid	20	7.29	2.48
UM14	Lactic acid	21	6.85	2.6
UM14	Lactic acid	22	7.61	2.36
UM14	Lactic acid	23	7.61	2.46
UM14	Lactic acid	24	7.28	2.63
UM14	Lactic acid	25	7.57	2.39
VF11	Lactic acid	1	7.19	2.99
VF11	Lactic acid	2	7.45	3.03
VF11	Lactic acid	3	7.16	2.62
VF11	Lactic acid	4	7.6	2.36
VF11	Lactic acid	5	6.71	2.96
VF11	Lactic acid	6	7.99	3.54
VF11	Lactic acid	7	7.24	3.11
VF11	Lactic acid	8	7.22	2.87
VF11	Lactic acid	9	7.34	2.81
VF11	Lactic acid	10	7.01	2.85
VF11	Lactic acid	11	7.17	2.64
VF11	Lactic acid	12	6.53	2.45
VF11	Lactic acid	13	6.47	2.64
VF11	Lactic acid	14	7.19	3.09
VF11	Lactic acid	15	7.15	2.45
VF11	Lactic acid	16	6.36	2.45
VF11	Lactic acid	17	7.17	2.82
VF11	Lactic acid	18	7.57	2.7
VF11	Lactic acid	19	7.67	2.63
VF11	Lactic acid	20	6.88	2.54
VF11	Lactic acid	21	7.18	2.92
VF11	Lactic acid	22	6.96	2.57
VF11	Lactic acid	23	8.05	2.65
VF11	Lactic acid	24	6.27	2.7
VF11	Lactic acid	25	7.59	2.67
VF41	Lactic acid	1	7.01	2.05
VF41	Lactic acid	2	6.9	2.12
VF41	Lactic acid	3	6.71	2.14
VF41	Lactic acid	4	5.6	2.15
VF41	Lactic acid	5	5.93	2.23
VF41	Lactic acid	6	6.26	2.23
VF41	Lactic acid	7	6.02	2.26
VF41	Lactic acid	8	6.93	2.26
VF41	Lactic acid	9	6.78	2.27
VF41	Lactic acid	10	6.17	2.28
VF41	Lactic acid	11	6.16	2.31
VF41	Lactic acid	12	6.53	2.37
VF41	Lactic acid	13	6.32	2.38
VF41	Lactic acid	14	7.1	2.41
VF41	Lactic acid	15	6.62	2.45
VF41	Lactic acid	16	6.76	2.45
VF41	Lactic acid	17	5.95	2.46
VF41	Lactic acid	18	7.18	2.47
VF41	Lactic acid	19	6.95	2.48
VF41	Lactic acid	20	6.98	2.5
VF41	Lactic acid	21	5.77	2.51
VF41	Lactic acid	22	6.85	2.53
VF41	Lactic acid	23	7.04	2.56
VF41	Lactic acid	24	5.43	2.67
VF41	Lactic acid	25	6.54	2.83

### Sheet: SUPPLEMENTARY TABLE 6
SUPPLEMENTARY TABLE 6: Raw CL growth rate data for two CL strains across a temperature gradient. Growth was recorded every 2 days for 2 weeks starting on day 2.
			Timepoint (days post-inoculation)	Radial measurements by transect (mm)
Isolate	Temp. (C)	Replicate		90	180	270	360
BAF14	10	1	0	4	3.5	4	3
BAF14	10	2	0	3	3.5	4	3.5
BAF14	10	4	0	3.5	3	3.5	3
BAF14	10	1	2	4	3.5	4	3
BAF14	10	2	2	4	3.5	4	3.5
BAF14	10	4	2	4.5	3	3.5	3
BAF14	10	1	14	4.5	4	4	4
BAF14	10	2	14	4	3.5	4	3.5
BAF14	10	4	14	5	4	4	4.5
BAF14	22	1	0	3	3	3	3.5
BAF14	22	2	0	3.5	4	3	3.5
BAF14	22	3	0	3	3.5	4	3.5
BAF14	22	4	0	3	3	4	3
BAF14	22	5	0	3	3	3	3.5
BAF14	22	1	2	4	4	4	3.5
BAF14	22	2	2	4	4.5	3	4
BAF14	22	3	2	4.5	4	4	4
BAF14	22	4	2	3	4	4	3
BAF14	22	5	2	4	4	4	4
BAF14	22	1	4	6	5	4.5	5
BAF14	22	2	4	6	5.5	5	5.5
BAF14	22	3	4	6	6.5	6	5
BAF14	22	4	4	3	4	4	3
BAF14	22	5	4	6	6	5.5	6
BAF14	22	1	6	8.5	8.5	7	7
BAF14	22	2	6	8.5	8	8	7
BAF14	22	3	6	8	9	9	8
BAF14	22	4	6	6	9	4	3
BAF14	22	5	6	9	8	7.5	8.5
BAF14	22	1	8	11	10.5	8	9
BAF14	22	2	8	10.5	10	10	10
BAF14	22	3	8	11	11	11	10
BAF14	22	4	8	9	10	5	4
BAF14	22	5	8	11	10.5	9	10
BAF14	22	1	10	12.5	13.5	10	10.5
BAF14	22	2	10	13.5	12	11.5	13.5
BAF14	22	3	10	12	13	13	12.5
BAF14	22	4	10	10.5	12	8	6
BAF14	22	5	10	14	12	11	13
BAF14	22	1	12	14	15	12	12.5
BAF14	22	2	12	15	15	14	15
BAF14	22	3	12	15	15	15	14.5
BAF14	22	4	12	12.5	13	9	8
BAF14	22	5	12	16	14	13	15
BAF14	22	1	14	16.5	16.5	14	14.5
BAF14	22	2	14	17	16.5	16	16.5
BAF14	22	3	14	17	17	16	16
BAF14	22	4	14	14	15	11	10.5
BAF14	22	5	14	17.5	16	15	17
BAF14	30	1	0	3.5	3.5	3.5	3.5
BAF14	30	2	0	3.5	3.5	3.5	3.5
BAF14	30	3	0	3.5	3.5	3.5	3.5
BAF14	30	4	0	3.5	3.5	3.5	3.5
BAF14	30	1	2	3.5	3.5	3.5	3.5
BAF14	30	2	2	3.5	3.5	3.5	3.5
BAF14	30	3	2	3.5	3.5	3.5	3.5
BAF14	30	4	2	3.5	3.5	3.5	3.5
VF45	10	2	0	6	4	2	3.5
VF45	10	3	0	3	3	3	3
VF45	10	4	0	3	3	3	3
VF45	10	5	0	3	3	3	3
VF45	10	2	2	6	4	2	3.5
VF45	10	3	2	3	3	3	3
VF45	10	4	2	4	3	3	3
VF45	10	5	2	3	4	3	3
VF45	10	2	14	7	6	3.5	5
VF45	10	3	14	6	6	4	5
VF45	10	4	14	6	5.5	4	5
VF45	10	5	14	5	6	5	5
VF45	10	4	21	15.5	13	12	11.5
VF45	10	4	28	19	19	18.5	18.5
VF45	22	1	0	2.5	3.5	3	3.5
VF45	22	2	0	3	4	3	3.5
VF45	22	3	0	3.5	3	3.5	4
VF45	22	5	0	3.5	3	3	3.5
VF45	22	1	2	4	4	3.5	3.5
VF45	22	2	2	5	6	3.5	4
VF45	22	3	2	5	4	4	4
VF45	22	5	2	5	4	4	3.5
VF45	22	1	4	6	6.5	6	5
VF45	22	2	4	6.5	7.5	5	6
VF45	22	3	4	6	5	5	5.5
VF45	22	5	4	5.5	6	NA	NA
VF45	22	1	6	8	9	8	7.5
VF45	22	2	6	9	10	7	7.5
VF45	22	3	6	8	7	6.5	8
VF45	22	5	6	8.5	8	5	5
VF45	22	1	8	10.5	11.5	10	10
VF45	22	2	8	11	12	9.5	9.5
VF45	22	3	8	10.5	8.5	8.5	10
VF45	22	5	8	10.5	10	6	6
VF45	22	1	10	12.5	13.5	12	12
VF45	22	2	10	14	14	12.5	13.5
VF45	22	3	10	12.5	11	11	12
VF45	22	5	10	12.5	12	8.5	9
VF45	22	1	12	15	16	14	14
VF45	22	2	12	16	16.5	14	15
VF45	22	3	12	15	13.5	13	14
VF45	22	5	12	15.5	14	11	12
VF45	22	1	14	17	17.5	16	16.5
VF45	22	2	14	17.5	19	15.5	16.5
VF45	22	3	14	16.5	14.5	14	16
VF45	22	5	14	17	16	13	14
VF45	30	2	0	3.5	3.5	3.5	3.5
VF45	30	3	0	3.5	3.5	3.5	3.5
VF45	30	4	0	3.5	3.5	3.5	3.5
VF45	30	5	0	3.5	3.5	3.5	3.5
VF45	30	2	2	3.5	3.5	3.5	3.5
VF45	30	3	2	3.5	3.5	3.5	3.5
VF45	30	4	2	3.5	3.5	3.5	3.5
VF45	30	5	2	3.5	3.5	3.5	3.5
VF45	30	4	21	9	9.5	9	10

### Sheet: SUPPLEMENTARY TABLE 7
SUPPLEMENTARY TABLE 7: Primer sequences, PCR parameters and references for each primer pair used to generate sequence data
Gene	Primer	Sequence	Initial Denature		Cycles	Denature		Anneal		Extension		Final Extension		Source
ITS	ITS4	TCCTCCGCTTATTGATATGC	95C	02:00:00	35	95C	00:30:00	56C	00:30:00	72C	01:00:00	72C	07:00:00	White et al., 1990
ITS	ITS5	GGAAGTAAAAGTCGTAACAAGG
28S	LR0R	ACCCGCTGAACTTAAGC	95C	02:00:00	35	95C	00:30:00	51.1C	00:45:00	72C	01:30:00	72C	07:00:00	Vilgalys and Hester, 1990
28S	LR5	TCCTGAGGGAAACTTCG												Rehner and Samuels, 1994
